# Functional gene categories differentiate maize leaf drought-related microbial epiphytic communities

**DOI:** 10.1101/104331

**Authors:** Barbara A Methe, David Hiltbrand, Jeffrey Roach, Wenwei Xu, Stuart G Gordon, Brad W Goodner, Ann E Stapleton

**Affiliations:** J Craig Venter Institute, Rockville, Medical Center Drive, 20850 Rockville, MD, USA; Department of Medicine, University of Pittsburgh, 3459 Fifth Ave, 15213 Pittsburgh, PA, USA; Department of Biology and Marine Biology, University of North Carolina Wilmington, Wilmington, NC, USA; Research Computing, University of North Carolina Chapel Hill, 201 South Columbia Street, 27514 Chapel Hill, NC, USA; Agricultural and Extension Center, Texas A and M AgriLife Research, 1102 East FM 1294, 79403 Lubbock, TX, USA; Biology Department, Presbyterian College, 503 South Broad Street, 29325 Clinton, SC, USA; Department, Hiram College, 11715 Garfield Road, 44234 Hiram, OH, USA

## Abstract

The phyllosphere epiphytic microbiome is composed of microorganisms that colonize the external aerial portions of plants. Relationships of plant responses to specific microorganisms–both pathogenic and beneficial–have been examined, but the phyllosphere microbiome functional and metabolic profile responses are not well described. Changing crop growth conditions, such as increased drought, can have profound impacts on crop productivity. Also, epiphytic microbial communities provide a new target for crop yield optimization. We compared *Zea mays* leaf microbiomes collected under drought and well-watered conditions by examining functional gene annotation patterns across three physically disparate locations each with and without drought treatment, through the application of short read metagenomic sequencing. Drought samples exhibited different functional sequence compositions at each of the three field sites. Maize phyllosphere functional profiles revealed a wide variety of metabolic and regulatory processes that differed in drought and normal water conditions and provide key baseline information for future selective breeding.
