## Supplemental MIGSMIMS environmental metadata for "Functional gene categories differentiate maize leaf drought-related microbial epiphytic communities"

### Sheet: HF_watered
Environmental Package	Structured Comment Name	Package Item	Definition	Requirement	Expected Value	Value Synatax	Occurrence	Position	Preferred Unit	HF_watered	HF_drought	DE_watered	DE_drought	CA_watered	CA_drought	CA_soil_watered	CA_soil_drought
plant-associated	climate_environment	climate environment	treatment involving an exposure to a particular climate; can include multiple climates	X	climate name;treatment duration;interval;experimental duration	{text};{period};{interval};{period}	m	1		irrigation_normal	irrigation_half-normal	irrigation_nrmal	irrigation_one-quarter below normal	irrigation_normal	irrigation_reduced	irrigation_normal	irrigation_reduced
plant-associated	host_genotype	host genotype	observed genotype	X	genotype	{text}	1	1		B73	B73	B73	B73	B73	B73
plant-associated	host_taxid	host taxid	NCBI taxon id of the host, e.g. 9606	X	NCBI taxon identifier	{integer}	1	1		NCBI:txid381124	NCBI:txid381124	NCBI:txid381124	NCBI:txid381124	NCBI:txid381124	NCBI:txid381124
plant-associated	season_environment	seasonal environment	treatment involving an exposure to a particular season (e.g. winter, summer, rabi, rainy etc.)	X	seasonal environment name;treatment duration;interval;experimental duration	{text};{period};{interval};{period}	m	1		summer:growing season	summer:growing season	summer:growing season	summer:growing season	summer:growing season	summer:growing season	summer:growing season	summer:growing season
plant-associated	watering_regm	watering regimen	information about treatment involving an exposure to watering frequencies; can include multiple regimens	X	measurement value;treatment duration;interval;experimental duration	{float} {unit};{period};{interval};{period}	m	1	milliliter, liter	center-pivot irrigation system	center-pivot irrigation system	center-pivot irrigation system	center-pivot irrigation system	drip irrigation system	drip irrigation system	drip irrigation system	drip irrigation system
