## Supplemental MIGSMIMS metadata for "Functional gene categories differentiate maize leaf drought-related microbial epiphytic communities"

### Sheet: Sheet1
submitted_to_insdc	investigation_type	project_name	experimental_factor	lat_lon	depth	alt_elev	geo_loc_name	collection_date	env_biome	env_feature	env_material	env_package	subspecf_gen_lin	ploidy	num_replicons	extrachrom_elements	estimated_size	ref_biomaterial	source_mat_id	pathogenicity	biotic_relationship	specific_host	host_spec_range	health_disease_stat	trophic_level	propagation	encoded_traits	rel_to_oxygen	isol_growth_condt	samp_collect_device	samp_mat_process	samp_size	nucl_acid_ext	nucl_acid_amp	lib_size	lib_reads_seqd	lib_const_meth	lib_vector	lib_screen	mid	adapters	seq_meth	assembly	assembly_name	finishing_strategy	annot_source	url	sop
submitted to insdc	investigation type	project name	experimental factor	geographic location (latitude and longitude)	geographic location (depth)	geographic location (altitude/elevation)	geographic location (country and/or sea,region)	collection date	environment (biome)	environment (feature)	environment (material)	environmental package	subspecific genetic lineage	ploidy	number of replicons	extrachromosomal elements	estimated size	reference for biomaterial	source material identifiers	known pathogenicity	observed biotic relationship	specific host	host specificity or range	health or disease status of specific host at time of collection	trophic level	propagation	encoded traits	relationship to oxygen	isolation and growth condition	sample collection device or method	sample material processing	amount or size of sample collected	nucleic acid extraction	nucleic acid amplification	library size	library reads sequenced	library construction method	library vector	library screening strategy	multiplex identifiers	adapters	sequencing method	assembly	assembly name	finishing strategy	annotation source	relevant electronic resources	relevant standard operating procedures
			http://purl.obolibrary.org/obo/EO_0007404
Depending on the study (large-scale e.g. done with next generation sequencing technology, or small-scale) sequences have to be submitted to SRA (Sequence Read Archive), DRA (DDBJ Read Archive) or via the classical Webin/Sequin systems to Genbank, ENA and DDBJ. Although this field is mandatory, it is meant as a self-test field, therefore it is not necessary to include this field in contextual data…	Nucleic Acid Sequence Report is the root element of all MIGS/MIMS compliant reports as standardized by Genomic Standards Consortium. This field is either eukaryote,bacteria,virus,plasmid,organelle, metagenome,mimarks-survey, or mimarks-specimen	Name of the project within which the sequencing was organized	Experimental factors are essentially the variable aspects of an experiment design which can be used to describe an experiment, or set of experiments, in an increasingly detailed manner. This field accepts ontology terms from Experimental Factor Ontology (EFO) and/or Ontology for Biomedical Investigations (OBI). For a browser of EFO (v 2.43) terms, please see http://purl.bioontology.org/ontology/E…	The geographical origin of the sample as defined by latitude and longitude. The values should be reported in decimal degrees and in WGS84 system	Please refer to the definitions of depth in the environmental packages	Please refer to the definitions of either altitude or elevation in the environmental packages	The geographical origin of the sample as defined by the country or sea name followed by specific region name. Country or sea names should be chosen from the INSDC country list (http://insdc.org/country.html), or the GAZ ontology (v 1.512) (http://purl.bioontology.org/ontology/GAZ)	The time of sampling, either as an instance (single point in time) or interval. In case no exact time is available, the date/time can be right truncated i.e. all of these are valid times: 2008-01-23T19:23:10+00:00; 2008-01-23T19:23:10; 2008-01-23; 2008-01; 2008; Except: 2008-01; 2008 all are ISO8601 compliant	Biomes are defined based on factors such as plant structures, leaf types, plant spacing, and other factors like climate. Biome should be treated as the descriptor of the broad ecological context of a sample. Examples include: desert, taiga, deciduous woodland, or coral reef. EnvO (v 2013-06-14) terms can be found via the link: www.environmentontology.org/Browse-EnvO	Environmental feature level includes geographic environmental features. Compared to biome, feature is a descriptor of the more local environment. Examples include: harbor, cliff, or lake. EnvO (v 2013-06-14) terms can be found via the link: www.environmentontology.org/Browse-EnvO	The environmental material level refers to the material that was displaced by the sample, or material in which a sample was embedded, prior to the sampling event. Environmental material terms are generally mass nouns. Examples include: air, soil, or water. EnvO (v 2013-06-14) terms can be found via the link: www.environmentontology.org/Browse-EnvO	MIGS/MIMS/MIMARKS extension for reporting of measurements and observations obtained from one or more of the environments where the sample was obtained. All environmental packages listed here are further defined in separate subtables. By giving the name of the environmental package, a selection of fields can be made from the subtables and can be reported	This should provide further information about the genetic distinctness of this lineage by recording additional information i.e biovar, serovar, serotype, biovar, or any relevant genetic typing schemes like Group I plasmid. It can also contain alternative taxonomic information	The ploidy level of the genome (e.g. allopolyploid, haploid, diploid, triploid, tetraploid). It has implications for the downstream study of duplicated gene and regions of the genomes (and perhaps for difficulties in assembly). For terms, please select terms listed under class ploidy (PATO:001374) of Phenotypic Quality Ontology (PATO), and for a browser of PATO (v 2013-10-28) please refer to http…	Reports the number of replicons in a nuclear genome of eukaryotes, in the genome of a bacterium or archaea or the number of segments in a segmented virus. Always applied to the haploid chromosome count of a eukaryote	Do plasmids exist of significant phenotypic consequence (e.g. ones that determine virulence or antibiotic resistance). Megaplasmids? Other plasmids (borrelia has 15+ plasmids)	The estimated size of the genome prior to sequencing. Of particular importance in the sequencing of (eukaryotic) genome which could remain in draft form for a long or unspecified period.	primary publication if isolated before genome publication; otherwise, primary genome report	A unique identifier assigned to a material sample (as defined by http://rs.tdwg.org/dwc/terms/materialSampleID, and as opposed to a particular digital record of a material sample) used for extracting nucleic acids, and subsequent sequencing. The identifier can refer either to the original material collected or to any derived sub-samples. The INSDC qualifiers /specimen_voucher, /bio_material, or /…	To what is the entity pathogenic.	Is it free-living or in a host and if the latter what type of relationship is observed	If there is a host involved, please provide its taxid (or environmental if not actually isolated from the dead or alive host - i.e. pathogen could be isolated from a swipe of a bench etc) and report whether it is a laboratory or natural host). From this we can calculate any number of groupings of hosts (e.g. animal vs plant, all fish hosts, etc)	The NCBI taxonomy identifier of the specific host if it is known	Health or disease status of specific host at time of collection. This field accepts PATO (v 2013-10-28) terms, for a browser please see http://purl.bioontology.org/ontology/PATO	Trophic levels are the feeding position in a food chain. Microbes can be a range of producers (e.g. chemolithotroph)	This field is specific to different taxa. For phages: lytic/lysogenic, for plasmids: incompatibility group (Note: there is the strong opinion to name phage propagation obligately lytic or temperate, therefore we also give this choice	Should include key traits like antibiotic resistance or xenobiotic degradation phenotypes for plasmids, converting genes for phage	Is this organism an aerobe, anaerobe? Please note that aerobic and anaerobic are valid descriptors for microbial environments	Publication reference in the form of pubmed ID (pmid), digital object identifier (doi) or url for isolation and growth condition specifications of the organism/material	The method or device employed for collecting the sample	Any processing applied to the sample during or after retrieving the sample from environment. This field accepts OBI, for a browser of OBI (v 2013-10-25) terms please see http://purl.bioontology.org/ontology/OBI	Amount or size of sample (volume, mass or area) that was collected	Link to a literature reference, electronic resource or a standard operating procedure (SOP)	Link to a literature reference, electronic resource or a standard operating procedure (SOP)	Total number of clones in the library prepared for the project	Total number of clones sequenced from the library	Library construction method used for clone libraries	Cloning vector type(s) used in construction of libraries	Specific enrichment or screening methods applied before and/or after creating clone libraries	Molecular barcodes, called Multiplex Identifiers (MIDs), that are used to specifically tag unique samples in a sequencing run. Sequence should be reported in uppercase letters	Adapters provide priming sequences for both amplification and sequencing of the sample-library fragments. Both adapters should be reported; in uppercase letters	Sequencing method used; e.g. Sanger, pyrosequencing, ABI-solid	How was the assembly done (e.g. with a text based assembler like phrap or a flowgram assembler); estimated error rate associated with the finished sequences (e.g. error rate of 1 in 1000 bp); and the method of calculation	Name/version of the assembly provided by the submitter that is used in the genome browsers and in the community	Was the genome project intended to produce a complete or draft genome, Coverage, the fold coverage of the sequencing expressed as 2x, 3x, 18x etc, and how many contigs were produced for the genome	For cases where annotation was provided by a community jamboree or model organism database rather than by a specific submitter		Standard operating procedures used in assembly and/or annotation of genomes, metagenomes or environmental sequences
							Germany:Sylt:Hausstrand							allopolyploid, polyploid			300000 bp			human, animal, plant, fungi, bacteria										biopsy, niskin bottle, push core	filtering of seawater, storing samples in ethanol						paired-end,single,vector		enriched, screened, normalized			Sanger dideoxysequencing, pyrosequencing, polony		HuRef, JCVI_ISG_i3_1.0
boolean	eukaryote, bacteria_archaea, plasmid, virus, organelle, metagenome,mimarks-survey or mimarks-specimen		text or EFO and/or OBI	decimal degrees	-	-	country or sea name (INSDC or GAZ):region(GAZ):specific location name	date and time	EnvO	EnvO	EnvO	CV	genetic lineage below lowest rank of NCBI taxonomy, which is subspecies, e.g. serovar, biotype, ecotype	PATO	for eukaryotes and bacteria: chromosomes (haploid count); for viruses: segments	number of extrachromosmal elements	number of base pairs	PMID, DOI or URL	for cultures of microorganisms: identifiers for two culture collections; for other material a unique arbitrary identifer	CV	enumeration	host taxid, unknown, environmental	NCBI taxid	PATO	enumeration	for virus: lytic, lysogenic, temperate, obligately lytic; for plasmid: incompatibility group; for eukaryote: asexual, sexual) [CV	for plasmid: antibiotic resistance; for phage: converting genes	enumeration	PMID,DOI or URL	type name	text or OBI	measurement value	PMID, DOI or URL	reference to amplification method; clean-up method	number of clones	number of reads sequenced	library construction method	vector	screening strategy name	multiplex identifier sequence	adapter A and B sequence		assembly method; estimated error rate; method of calculation	name and version of assemby	status; coverage; number of contigs	annotation source description	URL	reference to SOP
investigation	investigation	investigation	investigation	environment	environment	environment	environment	environment	environment	environment	environment	migs/mims/mimarks extension	nucleic acid sequence source	nucleic acid sequence source	nucleic acid sequence source	nucleic acid sequence source	nucleic acid sequence source	nucleic acid sequence source	nucleic acid sequence source	nucleic acid sequence source	nucleic acid sequence source	nucleic acid sequence source	nucleic acid sequence source	nucleic acid sequence source	nucleic acid sequence source	nucleic acid sequence source	nucleic acid sequence source	nucleic acid sequence source	nucleic acid sequence source	nucleic acid sequence source	nucleic acid sequence source	nucleic acid sequence source	sequencing	sequencing	sequencing	sequencing	sequencing	sequencing	sequencing	sequencing	sequencing	sequencing	sequencing	sequencing	sequencing	sequencing	sequencing	sequencing
M	M	M	X	M	E	E	M	M	M	M	M	M	C	M	M	X	M	X	C	C	X	X	X	X	C	M	-	-	M	X	X	X	C	C	X	X	X	X	X	-	C	M	M	C	M	C	C	C
M	M	M	X	M	E	E	M	M	M	M	M	M	C	-	M	C	X	M	C	C	C	C	X	C	C	-	X	C	M	X	X	X	C	C	X	X	X	X	X	-	C	M	M	C	M	C	C	C
M	M	M	X	M	E	E	M	M	M	M	M	M	C	-	-	-	X	X	C	-	-	C	X	-	-	M	C	-	M	X	X	X	C	C	X	X	X	X	X	-	C	M	M	C	X	C	C	C
M	M	M	X	M	E	E	M	M	M	M	M	M	C	-	C	-	X	X	C	C	X	C	C	C	-	M	C	-	M	X	X	X	C	C	X	X	X	X	X	-	C	M	M	C	X	C	C	C
M	M	M	X	M	E	E	M	M	M	M	M	M	C	-	-	C	X	X	C	-	-	-	-	-	-	-	-	-	M	X	X	X	C	C	X	X	X	X	X	-	C	M	M	C	X	C	C	C
M	M	M	C	M	E	E	M	M	M	M	M	M	-	-	-	-	-	X	C	-	-	-	-	-	-	-	-	X	-	C	C	C	C	C	C	C	C	C	C	C	C	M	M	C	X	C	C	C
{boolean}	[eukaryote|bacteria_archaea|plasmid|virus|organelle|metagenome|mimarks-survey|mimarks-specimen]	{text}	{term|text}	{float} {float}	-	-	{term}:{term}:{text}	{timestamp}	{term}	{term}	{term}	[air|built environment|host-associated|human-associated|human-skin|human-oral|human-gut|human-vaginal|microbial mat/biofilm|misc environment|plant-associated|sediment|soil|wastewater/sludge|water]	{text}	{term}	{integer}	{integer}	{integer} bp	{PMID|DOI|URL}	{text}	{term}	[free living|parasite|commensal|symbiont]		{integer}	{term}	[autotroph| carboxydotroph| chemoautotroph| chemoheterotroph| chemolithoautotroph| chemolithotroph| chemoorganoheterotroph| chemoorganotroph| chemosynthetic| chemotroph| copiotroph| diazotroph| facultative| autotroph| heterotroph| lithoautotroph| lithoheterotroph| lithotroph| methanotroph| methylotroph| mixotroph| obligate| chemoautolithotroph| oligotroph| organoheterotroph| organotroph| photoaut…	{term}	{text}	[aerobe|anaerobe|facultative|microaerophilic|microanaerobe|obligate aerobe|obligate anaerobe]	{PMID|DOI|URL}	{text}	{text|term}	{float} {unit}	{PMID|DOI|URL}	{PMID|DOI|URL}	{integer}	{integer}	{text}	{text}	{text}	{dna}	{dna},{dna}	{text}	{text};{text};{text}	{text} {text}	[complete|draft];{integer};{integer}	{text}	{URL}	{PMID|DOI|URL}
1	1	1	1	1	0	0	1	1	1	1	1	1	1	1	1	1	1	1	m	1	1	1	1	1	1	1	1	1	1	1	1	1	1	1	1	1	1	1	1	1	1	1	1	1	1	1	m	m
1	2	3	4	6	7	8	9	10	11	12	13	14	15	16	17	18	19	20	21	22	23	24	25	26	27	28	29	30	31	32	33	34	35	36	37	38	39	40	41	45	46	48	51	52	53	54	55	56
SRA	metagenome	PRJNA297239	watered	34.184136 degrees N 101.943636 degrees W			USA:Texas:Halfway	2012-06-27	maize agricultural plot	field		HF_watered							PHYLLO9		commensal	NCBI:txid381124	NCBI:txid381124	healthy						filter							HiSeq
SRA	metagenome	PRJNA297239	watered	35.998744 degrees N 101.988583 degrees W			USA:Texas:Dumas	2012-06-26	maize agricultural plot	field		DE_watered							PHYLLO10		commensal	NCBI:txid381124	NCBI:txid381124	healthy						filter
SRA	metagenome	PRJNA297239	watered	37 degrees 53 min 12.8 sec N 122 degrees 17 min 59.8 sec W			USA:California:Albany	2012-08-08	maize agricultural plot	field		CA_watered							PHYLLO11		commensal	NCBI:txid381124	NCBI:txid381124	healthy						filter							MiSeq
SRA	metagenome	PRJNA297239	drought	37 degrees 53 min 12.8 sec N 122 degrees 17 min 59.8 sec W			USA:California:Albany	2012-08-08	maize agricultural plot	field		CA_drought							PHYLLO12		commensal	NCBI:txid381124	NCBI:txid381124	healthy						filter							MiSeq
SRA	metagenome	PRJNA297239	watered	37 degrees 53 min 12.8 sec N 122 degrees 17 min 59.8 sec W			USA:California:Albany	2012-08-08	maize agricultural plot	field		CA_watered							PHYLLO13		commensal	NCBI:txid381124	NCBI:txid381124	healthy						filter							MiSeq
SRA	metagenome	PRJNA297239	drought	37 degrees 53 min 12.8 sec N 122 degrees 17 min 59.8 sec W			USA:California:Albany	2012-08-08	maize agricultural plot	field		CA_drought							PHYLLO14		commensal	NCBI:txid381124	NCBI:txid381124	healthy						filter							MiSeq
SRA	metagenome	PRJNA297239	watered	35.998744 degrees N 101.988583 degrees W			USA:Texas:Dumas	2012-06-26	maize agricultural plot	field		DE_watered							PHYLLO15		commensal	NCBI:txid381124	NCBI:txid381124	healthy						filter							MiSeq
SRA	metagenome	PRJNA297239	drought	35.998744 degrees N 101.988583 degrees W			USA:Texas:Dumas	2012-06-26	maize agricultural plot	field		DE_drought							PHYLLO16		commensal	NCBI:txid381124	NCBI:txid381124	healthy						filter							MiSeq
SRA	metagenome	PRJNA297239	watered	37 degrees 53 min 12.8 sec N 122 degrees 17 min 59.8 sec W			USA:California:Albany	2012-08-08	maize agricultural plot	field		CA_soil_watered							PHYLLO17		commensal	NCBI:txid381124	NCBI:txid381124	healthy						filter							MiSeq
SRA	metagenome	PRJNA297239	drought	37 degrees 53 min 12.8 sec N 122 degrees 17 min 59.8 sec W			USA:California:Albany	2012-08-08	maize agricultural plot	field		CA_soil_drought							PHYLLO18		commensal	NCBI:txid381124	NCBI:txid381124	healthy						filter							MiSeq
SRA	metagenome	PRJNA297239	none	35.998744 degrees N 101.988583 degrees W			USA:Texas:Dumas	2012-06-26	air	field	air	mock							PHYLLO19		commensal	NCBI:txid381124	NCBI:txid381124	healthy						filter							MiSeq
SRA	metagenome	PRJNA297239	none	37 degrees 53 min 12.8 sec N 122 degrees 17 min 59.8 sec W			USA:California:Albany	2012-08-08	air	field	air	mock							PHYLLO20		commensal	NCBI:txid381124	NCBI:txid381124	healthy						filter							MiSeq
SRA	metagenome	PRJNA297239	watered	37 degrees 53 min 12.8 sec N 122 degrees 17 min 59.8 sec W			USA:California:Albany	2012-08-08	maize agricultural plot	field		CA_watered							PHYLLO21		commensal	NCBI:txid381124	NCBI:txid381124	healthy						filter							MiSeq
SRA	metagenome	PRJNA297239	drought	37 degrees 53 min 12.8 sec N 122 degrees 17 min 59.8 sec W			USA:California:Albany	2012-08-08	maize agricultural plot	field		CA_drought							PHYLLO22		commensal	NCBI:txid381124	NCBI:txid381124	healthy						filter							MiSeq
SRA	metagenome	PRJNA297239	watered	35.998744 degrees N 101.988583 degrees W			USA:Texas:Dumas	2012-06-26	maize agricultural plot	field		DE_watered							PHYLLO23		commensal	NCBI:txid381124	NCBI:txid381124	healthy						filter							MiSeq
SRA	metagenome	PRJNA297239	drought	35.998744 degrees N 101.988583 degrees W			USA:Texas:Dumas	2012-06-26	maize agricultural plot	field		DE_drought							PHYLLO24		commensal	NCBI:txid381124	NCBI:txid381124	healthy						filter							MiSeq
SRA	metagenome	PRJNA297239	drought	35.998744 degrees N 101.988583 degrees W			USA:Texas:Dumas	2012-06-26	maize agricultural plot	field		DE_drought							PHYLLO25		commensal	NCBI:txid381124	NCBI:txid381124	healthy						filter							MiSeq
SRA	metagenome	PRJNA297239	watered	34.184136 degrees N 101.943636 degrees W			USA:Texas:Halfway	2012-06-27	maize agricultural plot	field		HF_watered							PHYLLO26		commensal	NCBI:txid381124	NCBI:txid381124	healthy						filter							MiSeq
SRA	metagenome	PRJNA297239	watered	34.184136 degrees N 101.943636 degrees W			USA:Texas:Halfway	2012-06-27	maize agricultural plot	field		HF_watered							PHYLLO27		commensal	NCBI:txid381124	NCBI:txid381124	healthy						filter							MiSeq
SRA	metagenome	PRJNA297239	drought	34.184136 degrees N 101.943636 degrees W			USA:Texas:Halfway	2012-06-27	maize agricultural plot	field		HF_drought							PHYLLO28		commensal	NCBI:txid381124	NCBI:txid381124	healthy						filter							MiSeq
SRA	metagenome	PRJNA297239	drought	34.184136 degrees N 101.943636 degrees W			USA:Texas:Halfway	2012-06-27	maize agricultural plot	field		HF_drought							PHYLLO29		commensal	NCBI:txid381124	NCBI:txid381124	healthy						filter							MiSeq
																																					MiSeq
