## Supplemental File S2_1 for "Functional gene categories differentiate maize leaf drought-related microbial epiphytic communities"

### Sheet: Sheet1
treatment	cob_diameter_mm
regular drip irrigation	10.36
regular drip irrigation	7.94
regular drip irrigation	9.77
regular drip irrigation	10.55
regular drip irrigation	11.63
regular drip irrigation	10.73
regular drip irrigation	11.77
regular drip irrigation	12.72
regular drip irrigation	9.37
regular drip irrigation	8.21
regular drip irrigation	7.26
regular drip irrigation	9.71
regular drip irrigation	11.23
regular drip irrigation	11.26
regular drip irrigation	8.4
regular drip irrigation	10.47
regular drip irrigation	8.41
regular drip irrigation	8.52
regular drip irrigation	6.53
regular drip irrigation	8.54
regular drip irrigation	10.76
regular drip irrigation	10.31
regular drip irrigation	9.83
regular drip irrigation	10.69
regular drip irrigation	10.57
regular drip irrigation	11.2
regular drip irrigation	11.12
regular drip irrigation	7.35
regular drip irrigation	9.42
regular drip irrigation	10.8
regular drip irrigation	10.41
regular drip irrigation	7.72
regular drip irrigation	12.01
regular drip irrigation	9.53
regular drip irrigation	8.75
regular drip irrigation	7.77
regular drip irrigation	7.21
regular drip irrigation	6.85
regular drip irrigation	8.72
regular drip irrigation	6.97
regular drip irrigation	6.4
regular drip irrigation	5.23
regular drip irrigation	6.9
regular drip irrigation	7.5
regular drip irrigation	5.63
regular drip irrigation	7.19
regular drip irrigation	6.85
regular drip irrigation	8.9
regular drip irrigation	7.3
regular drip irrigation	8.42
regular drip irrigation	7.74
regular drip irrigation	6.26
regular drip irrigation	9.55
regular drip irrigation	9.87
regular drip irrigation	9.94
regular drip irrigation	7.8
regular drip irrigation	8.04
regular drip irrigation	9.23
regular drip irrigation	9.36
regular drip irrigation	10.12
regular drip irrigation	8.68
regular drip irrigation	7.42
regular drip irrigation	4.95
regular drip irrigation	6.34
regular drip irrigation	6.96
regular drip irrigation	7.18
regular drip irrigation	8.76
regular drip irrigation	6.86
regular drip irrigation	7.32
regular drip irrigation	8.81
regular drip irrigation	7.21
regular drip irrigation	7.65
regular drip irrigation	6.85
regular drip irrigation	10.46
regular drip irrigation	6.69
regular drip irrigation	8.86
regular drip irrigation	7.77
regular drip irrigation	7.75
regular drip irrigation	7.02
regular drip irrigation	9.43
drought (less drip)	8.07
drought (less drip)	7.87
drought (less drip)	9.48
drought (less drip)	8.33
drought (less drip)	6.84
drought (less drip)	7.52
drought (less drip)	8.66
drought (less drip)	8.78
drought (less drip)	7.01
drought (less drip)	6.98
drought (less drip)	7.61
drought (less drip)	5.28
drought (less drip)	12.1
drought (less drip)	8.16
drought (less drip)	10.4
drought (less drip)	7.59
drought (less drip)	5.93
drought (less drip)	10.09
drought (less drip)	6.25
drought (less drip)	6.88
drought (less drip)	8.03
drought (less drip)	9.78
drought (less drip)	9.31
drought (less drip)	7.77
drought (less drip)	8.19
drought (less drip)	6.65
drought (less drip)	7.66
drought (less drip)	9.28
drought (less drip)	6
drought (less drip)	6.23
drought (less drip)	7.56
drought (less drip)	7.95
drought (less drip)	7.36
drought (less drip)	8.01
drought (less drip)	7.03
drought (less drip)	7.25
drought (less drip)	7.16
drought (less drip)	6.73
drought (less drip)	5.31
drought (less drip)	8.25
drought (less drip)	5.36
drought (less drip)	5.82
drought (less drip)	4.55
drought (less drip)	7.07
drought (less drip)	6.08
drought (less drip)	5.25
drought (less drip)	6.24
drought (less drip)	5.75
drought (less drip)	7.35
drought (less drip)	6.61
drought (less drip)	7.81
drought (less drip)	6.07
drought (less drip)	7.99
drought (less drip)	4.58
drought (less drip)	7
drought (less drip)	8.22
drought (less drip)	9.07
drought (less drip)	6.86
drought (less drip)	6.4
drought (less drip)	6.23
regular drip irrigation	6.11
regular drip irrigation	6.42
regular drip irrigation	8.16
regular drip irrigation	8.22
drought (less drip)	6.47
drought (less drip)	6.6
drought (less drip)	7.68
drought (less drip)	6.21
