## Supplemental File S2_2 for "Functional gene categories differentiate maize leaf drought-related microbial epiphytic communities"

### Sheet: Sheet1
treatment	entry	plant_height_in
dry	200	64
dry	200	66
dry	200	68
dry	200	67
dry	200	57
dry	200	66
dry	200	66
dry	200	66
dry	200	69
dry	200	70
dry	200	70
dry	200	69
dry	200	69
dry	200	66
dry	200	72
dry	200	70
dry	245	72
dry	245	69
dry	245	51
dry	245	71
dry	245	74
dry	245	75
dry	245	73
dry	245	69
dry	245	65
dry	245	72
dry	245	66
dry	245	65
dry	235	65
dry	235	64
dry	235	68
dry	235	65
dry	235	65
dry	235	59
dry	235	64
dry	235	68
dry	235	66
dry	235	72
dry	235	65
dry	235	66
wet	20	64
wet	20	67
wet	20	70
wet	20	67
wet	20	70
wet	20	70
wet	20	72
wet	20	73
wet	20	74
wet	20	73
wet	20	71
wet	20	74
wet	20	70
wet	20	74
wet	20	71
wet	20	73
wet	20	69
wet	20	75
wet	65	77
wet	65	78
wet	65	79
wet	65	79
wet	65	81
wet	65	72
wet	65	78
wet	65	76
wet	65	80
wet	65	77
wet	55	75
wet	55	74
wet	55	73
wet	55	72
wet	55	72
wet	55	70
wet	55	68
wet	55	75
wet	55	78
wet	55	76
wet	55	78
wet	55	69
