## Supplemental File S2_3 for "Functional gene categories differentiate maize leaf drought-related microbial epiphytic communities"

### Sheet: DE cob_diameter.xls
treatment	entry	cob_diameter_mm
dry	101	10.67
dry	101	8.52
dry	101	11
dry	101	11.25
dry	101	11.15
dry	101	12.59
dry	101	12.81
dry	101	12.41
dry	101	12.22
dry	202	10.12
dry	202	8.98
dry	202	11.3
dry	202	9.34
dry	202	10.01
dry	202	9.88
dry	202	10.58
dry	202	11.42
dry	306	10.84
dry	306	9.97
dry	306	10.11
dry	306	8.58
dry	306	10.32
dry	306	9.99
dry	306	9.85
dry	306	10.26
dry	306	10.3
dry	306	9.19
dry	306	11
wet	101	10.27
wet	101	12.45
wet	101	11.43
wet	101	11.83
wet	101	11.83
wet	101	10.36
wet	101	13.53
wet	101	11.41
wet	101	12.1
wet	202	12.81
wet	202	10.95
wet	202	11.93
wet	202	9.28
wet	202	13.99
wet	202	10.9
wet	202	11.85
wet	202	10.55
wet	202	12.45
wet	304	13.75
wet	304	8.89
wet	304	13.38
wet	304	12.78
wet	304	8.71
wet	304	12.87
wet	304	9.67
wet	304	11.9
