## Supplemental File S2_4 for "Functional gene categories differentiate maize leaf drought-related microbial epiphytic communities"

### Sheet: DE seed wt.xls
treatment	20_seed_weight_g
d	10.6
d	11.43
d	12.28
d	12.55
d	13.71
d	11.78
d	12.32
d	11.26
d	9.13
d	9.36
d	10.18
d	9.58
d	10.41
d	11.35
d	11.26
d	10.12
d	10.67
d	10.8
d	6.19
d	9.27
d	11.17
d	10.61
d	12.25
d	8.91
d	8.54
d	9.94
d	10.77
d	9.81
d	9.67
d	8.95
w	10.48
w	11.47
w	13.42
w	11.01
w	14.4
w	9.83
w	11.27
w	9.11
w	9.49
w	16.89
w	15.04
w	16.44
w	17.6
w	15.39
w	14.69
w	15.77
w	12.77
w	13.59
w	11.65
w	12.95
w	14.3
w	14.6
w	15
w	12.93
w	13.33
w	14.1
w	12.47
