## Supplemental File S2_5 for "Functional gene categories differentiate maize leaf drought-related microbial epiphytic communities"

### Sheet: Sheet1
treatment	entry	cob_diameter_mm
WW	101	12.14
WW	101	11.27
WW	101	12.78
WW	101	15
WW	101	13.71
WW	101	15.95
WW	101	13.36
WW	101	12.99
WW	101	11.4
WW	101	11.31
WW	101	14.87
WW	101	11.17
WW	304	11.43
WW	304	11.19
WW	304	12.08
WW	304	11.2
WW	304	13.6
WW	304	13.08
WW	304	11.79
WW	304	12
WW	304	8.91
WW	202	12
WW	202	10.55
WW	202	12.7
WW	202	10.21
WW	202	12.69
WW	202	12.88
WW	202	10.32
WW	202	14.34
DRT	101	12.22
DRT	101	9.79
DRT	101	10.07
DRT	202	9.18
DRT	202	8.62
DRT	304	7.31
DRT	304	6.29
