## Supplemental File S2_6 for "Functional gene categories differentiate maize leaf drought-related microbial epiphytic communities"

### Sheet: Supplemental File 6 HF seed wt.
treatment	20_seed_weight_g
d	4.372
d	0
d	0
d	3.923
d	0
d	0
d	3.309
d	3.879
d	0
d	0
w	5.33
w	4.57
w	5.41
w	5.49
w	5.51
w	5.34
w	4.92
w	5.43
w	5.07
w	4.26
w	5.84
w	4.93
w	5.2
w	4.83
w	5.17
w	0
w	5.82
w	4.59
w	5.21
w	3.83
w	4.62
w	5.18
w	5.15
